# SARS-CoV-2 outbreak in lions, tigers and hyenas at Denver Zoo

**DOI:** 10.1101/2024.10.14.617443

**Authors:** Emily N Gallichotte, Laura Bashor, Katelyn Erbeck, Lara Croft, Katelyn Stache, Jessica Long, Sue VandeWoude, James G Johnson, Kristy L. Pabilonia, Gregory D Ebel

## Abstract

In late 2019, SARS-CoV-2 spilled-over from an animal host into humans, where it efficiently spread, resulting in the COVID-19 pandemic. Through both natural and experimental infections, we learned that many animal species are susceptible to SARS-CoV-2. Importantly, animals in close proximity to humans, including companion, farmed, and those at zoos and aquariums, became infected, and many studies demonstrated transmission to/from humans in these settings. In this study, we first review the literature of SARS-CoV-2 infections in tigers and lions, and compare species, sex, age, virus and antibody detection assay, and types, frequency and length of clinical signs, demonstrating broad heterogeneity amongst infections. We then describe a SARS-CoV-2 outbreak in lions, tigers and hyenas at Denver Zoo in late 2021. Animals were tested for viral RNA (vRNA) for four months. Lions had significantly more viral RNA in nasal swabs than both tigers and hyenas, and many individual lions experienced viral recrudescence after weeks of undetectable vRNA. Infectious virus was correlated with high levels of vRNA and was more likely to be detected earlier during infection. Four months post-infection, all tested animals generated robust neutralizing antibody titers. Animals were infected with Delta lineage AY.20 identical to a variant circulating at less than 1% in Colorado humans at that time, suggesting a single spillover event from an infected human spread within and between species housed at the zoo. Better understanding of epidemiology and susceptibility of SARS-CoV-2 infections in animals is critical to limit the current and future spread and protect animal and human health.

**Importance:** Surveillance and experimental testing have shown many animal species, including companion, wildlife, and conservatory, are susceptible to SARS-CoV-2. Early in the COVID-19 pandemic, big cats at zoological institutions were among the first documented cases of naturally infected animals; however, challenges in the ability to collect longitudinal samples in zoo animals have limited our understanding of SARS-CoV-2 kinetics and clearance in these settings. We measured SARS-CoV-2 infections over three months in lions, tigers and hyenas at Denver Zoo, and detected viral RNA, infectious virus, neutralizing antibodies, and recrudescence after initial clearance. We found lions had longer and higher levels of virus compared to the other species. All animals were infected by a rare viral lineage circulating in the human population, suggesting a single spillover followed by interspecies transmission. These data are important in better understanding natural SARS-CoV-2 spillover, spread and infection kinetics within multiple species of zoo animals.
