## Supplemental Tables for "SARS-CoV-2 outbreak in lions, tigers and hyenas at Denver Zoo"

### Sheet: STable 1
Supplementary Table 1. APHIS Conservatory Animals
Location Id	Confirmed Date	Location Type - Animal	State	Method of Initial Diagnosis
0	4/4/2020	Conservatory - Tiger a	New York	PCR
0	4/15/2020	Conservatory - Lion d	New York	PCR
0	4/15/2020	Conservatory - Lion e	New York	PCR
0	4/15/2020	Conservatory - Lion f	New York	PCR
0	4/15/2020	Conservatory - Tiger b	New York	PCR
0	4/15/2020	Conservatory - Tiger c	New York	PCR
0	4/15/2020	Conservatory - Tiger g	New York	PCR
69	10/30/2020	Conservatory - Tiger a	Tennessee	PCR
69	10/30/2020	Conservatory - Tiger b	Tennessee	PCR
69	11/6/2020	Conservatory - Tiger c	Tennessee	PCR
81	12/10/2020	Conservatory - Snow Leopard a	Kentucky	PCR
81	12/30/2020	Conservatory - Snow Leopard b	Kentucky	PCR
81	12/30/2020	Conservatory - Snow Leopard c	Kentucky	PCR
89	1/11/2021	Conservatory - Gorilla a	California	PCR
89	1/11/2021	Conservatory - Gorilla b	California	PCR
89	1/11/2021	Conservatory - Gorilla c	California	PCR
94	1/26/2021	Conservatory - Tiger	Minnesota	PCR
95	1/26/2021	Conservatory - Tiger a	Texas	PCR
106	2/5/2021	Conservatory - Tiger a	Indiana	PCR
108	2/9/2021	Conservatory - Cougar b	Texas	PCR
108	2/9/2021	Conservatory - Tiger a	Texas	PCR
95	2/12/2021	Conservatory - Lion b	Texas	PCR
106	3/15/2021	Conservatory - Tiger b	Indiana	PCR
108	3/15/2021	Conservatory - Tiger c	Texas	Ab
108	3/15/2021	Conservatory - Tiger d	Texas	Ab
122	4/13/2021	Conservatory - Lion a	Pennsylvania	PCR
122	4/13/2021	Conservatory - Lion b	Pennsylvania	PCR
146	4/15/2021	Conservatory - Tiger a	Virginia	PCR
146	4/15/2021	Conservatory - Tiger b	Virginia	PCR
146	4/19/2021	Conservatory - Tiger c	Virginia	PCR
149	4/21/2021	Conservatory - Otter a	Georgia	PCR
149	4/21/2021	Conservatory - Otter b	Georgia	PCR
149	4/22/2021	Conservatory - Otter c	Georgia	PCR
149	4/22/2021	Conservatory - Otter d	Georgia	PCR
149	4/30/2021	Conservatory - Otter e	Georgia	PCR
165	7/30/2021	Conservatory - Snow Leopard a	California	PCR
89	8/5/2021	Conservatory - Tiger d	California	PCR
165	8/9/2021	Conservatory - Snow Leopard b	California	PCR
89	8/27/2021	Conservatory - Tiger e	California	PCR
89	8/27/2021	Conservatory - Tiger f	California	PCR
168	8/27/2021	Conservatory - Tiger a	Florida	PCR
171	8/31/2021	Conservatory - Otter a	Florida	PCR
171	8/31/2021	Conservatory - Otter b	Florida	PCR
172	9/10/2021	Conservatory - Gorilla a	Georgia	PCR
172	9/13/2021	Conservatory - Gorilla b	Georgia	PCR
172	9/13/2021	Conservatory - Gorilla c	Georgia	PCR
172	9/13/2021	Conservatory - Gorilla d	Georgia	PCR
176	9/17/2021	Conservatory - Lion b	Washington DC	PCR
176	9/17/2021	Conservatory - Tiger a	Washington DC	PCR
179	9/28/2021	Conservatory - Lion a	Alabama	PCR
179	9/28/2021	Conservatory - Lion b	Alabama	PCR
180	9/28/2021	Conservatory - Tiger	Ohio	PCR
181	9/30/2021	Conservatory - Tiger a	Florida	PCR
181	9/30/2021	Conservatory - Tiger b	Florida	PCR
182	10/1/2021	Conservatory - Tiger a	Illinois	PCR
182	10/5/2021	Conservatory - Fishing Cat b	Illinois	PCR
184	10/5/2021	Conservatory - Gorilla a	Missouri	PCR
185	10/5/2021	Conservatory - Lion a	Ohio	PCR
185	10/5/2021	Conservatory - Lion b	Ohio	PCR
185	10/5/2021	Conservatory - Lion c	Ohio	PCR
182	10/6/2021	Conservatory - Binturong e	Illinois	PCR
182	10/6/2021	Conservatory - Lion d	Illinois	PCR
182	10/6/2021	Conservatory - Snow Leopard c	Illinois	PCR
184	10/6/2021	Conservatory - Gorilla b	Missouri	PCR
184	10/6/2021	Conservatory - Gorilla c	Missouri	PCR
186	10/6/2021	Conservatory - Tiger a	South Dakota	PCR
182	10/12/2021	Conservatory - Coati f	Illinois	PCR
182	10/12/2021	Conservatory - Snow Leopard g	Illinois	PCR
186	10/13/2021	Conservatory - Snow Leopard b	South Dakota	PCR
187	10/14/2021	Conservatory - Tiger a	Colorado	PCR
187	10/14/2021	Conservatory - Tiger b	Colorado	PCR
186	10/15/2021	Conservatory - Snow Leopard d	South Dakota	PCR
186	10/15/2021	Conservatory - Tiger c	South Dakota	PCR
189	10/15/2021	Conservatory - Lion a	Indiana	PCR
189	10/15/2021	Conservatory - Lion b	Indiana	PCR
189	10/15/2021	Conservatory - Lion c	Indiana	PCR
190	10/15/2021	Conservatory - Lion a	Puerto Rico	PCR
190	10/15/2021	Conservatory - Lion b	Puerto Rico	PCR
186	10/16/2021	Conservatory - Tiger e	South Dakota	PCR
184	10/18/2021	Conservatory - Gorilla d	Missouri	PCR
184	10/18/2021	Conservatory - Gorilla e	Missouri	PCR
184	10/18/2021	Conservatory - Gorilla f	Missouri	PCR
191	10/19/2021	Conservatory - Lion a	Hawaii	PCR
191	10/19/2021	Conservatory - Lion b	Hawaii	PCR
192	10/19/2021	Conservatory - Snow Leopard a	Nebraska	PCR
187	10/22/2021	Conservatory - Lion c	Colorado	PCR
187	10/22/2021	Conservatory - Lion d	Colorado	PCR
187	10/22/2021	Conservatory - Lion e	Colorado	PCR
187	10/22/2021	Conservatory - Lion f	Colorado	PCR
187	10/22/2021	Conservatory - Lion g	Colorado	PCR
187	10/22/2021	Conservatory - Lion h	Colorado	PCR
187	10/22/2021	Conservatory - Lion i	Colorado	PCR
187	10/22/2021	Conservatory - Lion j	Colorado	PCR
187	10/22/2021	Conservatory - Lion k	Colorado	PCR
187	10/22/2021	Conservatory - Lion l	Colorado	PCR
187	10/22/2021	Conservatory - Lion m	Colorado	PCR
194	10/22/2021	Conservatory - Lion a	Utah	PCR
194	10/22/2021	Conservatory - Lion b	Utah	PCR
194	10/22/2021	Conservatory - Lion c	Utah	PCR
194	10/22/2021	Conservatory - Lion d	Utah	PCR
165	10/29/2021	Conservatory - Tiger c	California	PCR
165	11/2/2021	Conservatory - Tiger d	California	PCR
165	11/2/2021	Conservatory - Tiger e	California	PCR
187	11/4/2021	Conservatory - Spotted Hyena n	Colorado	PCR
187	11/4/2021	Conservatory - Spotted Hyena o	Colorado	PCR
89	11/6/2021	Conservatory - Tiger g	California	PCR
89	11/6/2021	Conservatory - Tiger h	California	PCR
171	11/8/2021	Conservatory - Otter c	Florida	PCR
165	11/9/2021	Conservatory - Gorilla f	California	PCR
203	11/12/2021	Conservatory - Lion a	Missouri	PCR
203	11/12/2021	Conservatory - Tiger b	Missouri	PCR
204	11/16/2021	Conservatory - Tiger a	Nebraska	PCR
204	11/16/2021	Conservatory - Tiger b	Nebraska	PCR
165	11/19/2021	Conservatory - Gorilla h	California	PCR
165	11/19/2021	Conservatory - Gorilla i	California	PCR
165	11/19/2021	Conservatory - Tiger g	California	PCR
206	11/24/2021	Conservatory - Lion a	North Carolina	PCR
206	11/24/2021	Conservatory - Lion b	North Carolina	PCR
206	11/24/2021	Conservatory - Lion c	North Carolina	PCR
206	11/24/2021	Conservatory - Lion d	North Carolina	PCR
192	11/26/2021	Conservatory - Snow Leopard b	Nebraska	PCR
192	11/26/2021	Conservatory - Tiger c	Nebraska	PCR
122	12/6/2021	Conservatory - Tiger c	Pennsylvania	PCR
122	12/13/2021	Conservatory - Tiger d	Pennsylvania	PCR
208	12/13/2021	Conservatory - Tiger	Michigan	PCR
122	12/20/2021	Conservatory - Lynx e	Pennsylvania	PCR
220	12/23/2021	Conservatory - Tiger a	Ohio	PCR
220	12/23/2021	Conservatory - Tiger b	Ohio	PCR
220	12/23/2021	Conservatory - Tiger c	Ohio	PCR
220	12/23/2021	Conservatory - Tiger d	Ohio	PCR
220	12/23/2021	Conservatory - Tiger e	Ohio	PCR
221	1/3/2022	Conservatory - Lion	Indiana	PCR
226	1/10/2022	Conservatory - Tiger a	Florida	PCR
226	1/10/2022	Conservatory - Tiger b	Florida	PCR
227	1/13/2022	Conservatory - Lion a	Louisiana	PCR
227	1/13/2022	Conservatory - Lion b	Louisiana	PCR
227	1/13/2022	Conservatory - Lion c	Louisiana	PCR
227	1/13/2022	Conservatory - Lion d	Louisiana	PCR
227	1/13/2022	Conservatory - Lion e	Louisiana	PCR
227	1/13/2022	Conservatory - Lion f	Louisiana	PCR
227	1/13/2022	Conservatory - Lion g	Louisiana	PCR
203	1/19/2022	Conservatory - Lion c	Missouri	PCR
237	1/27/2022	Conservatory - Lion	Texas	PCR
239	2/14/2022	Conservatory - Gorilla a	Texas	PCR
239	2/14/2022	Conservatory - Gorilla b	Texas	PCR
239	2/14/2022	Conservatory - Gorilla c	Texas	PCR
239	2/14/2022	Conservatory - Gorilla d	Texas	PCR
239	2/14/2022	Conservatory - Gorilla e	Texas	PCR
240	2/15/2022	Conservatory - Snow Leopard a	Illinois	PCR
240	2/15/2022	Conservatory - Snow Leopard c	Illinois	PCR
240	2/15/2022	Conservatory - Tiger b	Illinois	PCR
227	2/25/2022	Conservatory - Lion h	Louisiana	PCR
252	6/2/2022	Conservatory - Lion a	Kansas	Ab
252	6/2/2022	Conservatory - Lion b	Kansas	Ab
265	7/1/2022	Conservatory - Squirrel Monkey	Arizona	PCR
266	7/11/2022	Conservatory - Tiger	Ohio	PCR
239	8/3/2022	Conservatory - Mandrill f	Texas	PCR
168	8/30/2022	Conservatory - Gorilla b	Florida	PCR
168	8/30/2022	Conservatory - Gorilla c	Florida	PCR
168	8/30/2022	Conservatory - Gorilla d	Florida	PCR
168	8/30/2022	Conservatory - Gorilla e	Florida	PCR
168	8/30/2022	Conservatory - Gorilla f	Florida	PCR
168	8/30/2022	Conservatory - Gorilla g	Florida	PCR
168	8/30/2022	Conservatory - Gorilla h	Florida	PCR
273	9/30/2022	Conservatory - Tiger a	North Carolina	PCR
273	9/30/2022	Conservatory - Tiger b	North Carolina	PCR
274	11/15/2022	Conservatory - Lion	Texas	PCR
239	4/3/2023	Conservatory - Tiger g	Texas	PCR
281	4/14/2023	Conservatory - Tiger	Wisconsin	PCR
182	10/26/2023	Conservatory - Gorilla h	Illinois	PCR

### Sheet: STable 2
Supplementary Table 2. Overview of published studies of tiger and lion SARS-CoV-2 infections
	species												assay
	tiger			lion			sample type						virus detection					antibody detection
study	Malayan tiger	Amur tiger	Sumatran tiger	African lion	Asiatic lion	Southwest African lion	nasal/nasopharangeal swab	oral/oropharyngeal swab/saliva	tracheal wash	feces	rectal/fecal swab	blood/serum	qRT-PCR	ISH	virus isolation	antigen detection	whole genome sequencing	antibody neutralization	S/RBD ELISA	N ELISA	animal location
1																					New York
2																					New York
3																					New York
4																					India
5																					India
6																					Spain
7																					Virginia
8																					Tennessee
9																					South Africa
10																					Tennessee
11																					Czech
12																					Illionois
13																					Indiana
14																					Netherlands
15																					Pennysylvania
16																					Singapore
References
1	Wang, L., et al., Complete Genome Sequence of SARS-CoV-2 in a Tiger from a U.S. Zoological Collection. Microbiol Resour Announc, 2020. 9(22).
2	McAloose, D., et al., From People to Panthera: Natural SARS-CoV-2 Infection in Tigers and Lions at the Bronx Zoo. mBio, 2020. 11(5).
3	Bartlett, S.L., et al., Sars-Cov-2 Infection and Longitudinal Fecal Screening in Malayan Tigers (Panthera Tigris Jacksoni), Amur Tigers (Panthera Tigris Altaica ), and African Lions (Panthera Leo Krugeri) at the Bronx Zoo, New York, USA. J Zoo Wildl Med, 2021. 51(4): p. 733-744.
4	Karikalan, M., et al., Natural infection of Delta mutant of SARS-CoV-2 in Asiatic lions of India. Transbound Emerg Dis, 2022. 69(5): p. 3047-3055.
5	Mishra, A., et al., SARS-CoV-2 Delta Variant among Asiatic Lions, India. Emerg Infect Dis, 2021. 27(10): p. 2723-2725.
6	Fernandez-Bellon, H., et al., Monitoring Natural SARS-CoV-2 Infection in Lions (Panthera leo) at the Barcelona Zoo: Viral Dynamics and Host Responses. Viruses, 2021. 13(9).
7	Mitchell, P.K., et al., SARS-CoV-2 B.1.1.7 Variant Infection in Malayan Tigers, Virginia, USA. Emerg Infect Dis, 2021. 27(12): p. 3171-3173.
8	Cushing, A.C., et al., DURATION OF ANTIGEN SHEDDING AND DEVELOPMENT OF ANTIBODY TITERS IN MALAYAN TIGERS (PANTHERA TIGRIS JACKSONI) NATURALLY INFECTED WITH SARS-CoV-2. J Zoo Wildl Med, 2021. 52(4): p. 1224-1228.
9	Koeppel, K.N., et al., SARS-CoV-2 Reverse Zoonoses to Pumas and Lions, South Africa. Viruses, 2022. 14(1).
10	Grome, H.N., et al., SARS-CoV-2 Outbreak among Malayan Tigers and Humans, Tennessee, USA, 2020. Emerg Infect Dis, 2022. 28(4): p. 833-836.
11	Nagy, A., et al., Reverse-zoonotic transmission of SARS-CoV-2 lineage alpha (B.1.1.7) to great apes and exotic felids in a zoo in the Czech Republic. Arch Virol, 2022. 167(8): p. 1681-1685.
12	Allender, M.C., et al., Multi-species outbreak of SARS-CoV-2 Delta variant in a zoological institution, with the detection in two new families of carnivores. Transbound Emerg Dis, 2022. 69(5): p. e3060-e3075.
13	Siegrist, A.A., et al., Probable Transmission of SARS-CoV-2 from African Lion to Zoo Employees, Indiana, USA, 2021. Emerg Infect Dis, 2023. 29(6): p. 1102-1108.
14	Dusseldorp, F., et al., SARS-CoV-2 in lions, gorillas and zookeepers in the Rotterdam Zoo, the Netherlands, a One Health investigation, November 2021. Euro Surveill, 2023. 28(28).
15	Tewari, D., et al., SARS-CoV-2 Infection Dynamics in the Pittsburgh Zoo Wild Felids with Two Viral Variants (Delta and Alpha) during the 2021-2022 Pandemic in the United States. Animals (Basel), 2023. 13(19).
16	Ip, Y.C.A., et al., Anthropogenic Transmission of SARS-CoV-2 from Humans to Lions, Singapore, 2021. Emerg Infect Dis, 2023. 29(12): p. 2550-2553.

### Sheet: STable 3
Supplementary Table 3. States and countries with tiger and lion SARS-CoV-2 sequences.
Location	sequences (#)
Africa / South Africa	3
Asia / India	6
Asia / Singapore	1
Asia / Sri Lanka	1
Europe / Croatia	3
Europe / Czech Republic	2
Europe / Spain	6
Europe / Sweden	3
Europe / United Kingdom / England	1
North America / Puerto Rico	2
North America / USA / Alabama	2
North America / USA / California	8
North America / USA / Colorado	11
North America / USA / Florida	5
North America / USA / Hawaii	2
North America / USA / Illinois	2
North America / USA / Indiana	2
North America / USA / Louisiana	3
North America / USA / Michigan	1
North America / USA / Minnesota	1
North America / USA / Missouri	2
North America / USA / Nebraska	6
North America / USA / New York	10
North America / USA / North Carolina	3
North America / USA / Ohio	3
North America / USA / Pennsylvania	2
North America / USA / South Dakota	1
North America / USA / Tennessee	3
North America / USA / Texas	3
North America / USA / Utah	5
North America / USA / Virginia	5
South America / Colombia	1

### Sheet: STable 4
Supplementary Table 4. Tiger and lion lineage frequency and rank in matched human sequences.
tiger / lion sequence					matched human sequences
Accession ID	Collection date	Location	Species	Lineage	Location	Start date	End date	sequences (#)	matched lineage (#)	lineage frequency (%)	lineage rank
EPI_ISL_6261983	2021-06-22	Africa / South Africa / Gauteng	Panthera leo	AY.38	Africa / South Africa	2021-06-16	2021-06-22	717	126	17.5732	2
EPI_ISL_6261987	2021-06-25	Africa / South Africa / Gauteng	Panthera leo	AY.38	Africa / South Africa	2021-06-19	2021-06-25	799	158	19.7747	2
EPI_ISL_6261989	2021-06-25	Africa / South Africa / Gauteng	Panthera leo	AY.38	Africa / South Africa	2021-06-19	2021-06-25	799	158	19.7747	2
EPI_ISL_2821077	2021-05-29	Asia / India / Tamil Nadu / Chennai	Panthera leo	B.1.617.2	Asia / India	2021-05-23	2021-05-29	1644	1408	85.6448	1
EPI_ISL_2821078	2021-05-29	Asia / India / Tamil Nadu / Chennai	Panthera leo	B.1.617.2	Asia / India	2021-05-23	2021-05-29	1644	1408	85.6448	1
EPI_ISL_2821079	2021-05-29	Asia / India / Tamil Nadu / Chennai	Panthera leo	B.1.617.2	Asia / India	2021-05-23	2021-05-29	1644	1408	85.6448	1
EPI_ISL_2821080	2021-05-29	Asia / India / Tamil Nadu / Chennai	Panthera leo	B.1.617.2	Asia / India	2021-05-23	2021-05-29	1644	1408	85.6448	1
EPI_ISL_3098884	2021-04-26	Asia / India / Telangana / Hyderabad	Panthera leo	B.1.617.2	Asia / India	2021-04-20	2021-04-26	2581	1877	72.7238	1
EPI_ISL_3098882	2021-04-26	Asia / India / Telangana / Hyderabad	Panthera leo	B.1	Asia / India	2021-04-20	2021-04-26	2581	27	1.04611	6
EPI_ISL_7016463	2021-11-09	Asia / Singapore	Panthera leo	AY.23	Asia / Singapore	2021-11-03	2021-11-09	284	149	52.4648	1
EPI_ISL_2803214	2021-06-16	Asia / Sri Lanka / Dehiwala	Panthera leo	B.1.1.7	Asia / Sri Lanka	2021-06-20	2021-06-16	52	12	23.0769	2
EPI_ISL_7880361	2021-11	Europe / Croatia / The City of Zagreb	Panthera leo	AY.4	Europe / Croatia	2021-11-01	2021-11-30	1714	70	4.08401	4
EPI_ISL_8174629	2021-12	Europe / Croatia / The City of Zagreb	Panthera leo	AY.4	Europe / Croatia	2021-12-01	2021-12-31	5691	226	3.97118	4
EPI_ISL_8174631	2021-12	Europe / Croatia / The City of Zagreb	Panthera leo	AY.4	Europe / Croatia	2021-12-01	2021-12-31	5691	226	3.97118	4
EPI_ISL_1497613	2021-02-25	Europe / Czech Republic / Prague	Panthera leo	B.1.1.7	Europe / Czech Republic	2021-02-19	2021-02-25	338	220	65.0888	1
EPI_ISL_1497616	2021-03-03	Europe / Czech Republic / Prague	Panthera tigris jacksoni	B.1.1.7	Europe / Czech Republic	2021-02-25	2021-03-03	308	231	75	1
EPI_ISL_1443171	2020-11-10	Europe / Spain / Catalunya / Barcelona	Panthera leo	B.1.177	Europe / Spain	2021-11-04	2021-11-10	276	221	80.0725	1
EPI_ISL_1443176	2020-11-10	Europe / Spain / Catalunya / Barcelona	Panthera leo	B.1.177	Europe / Spain	2021-11-04	2021-11-10	276	221	80.0725	1
EPI_ISL_1443180	2020-11-10	Europe / Spain / Catalunya / Barcelona	Panthera leo	B.1.177	Europe / Spain	2021-11-04	2021-11-10	276	221	80.0725	1
EPI_ISL_1443174	2020-11-11	Europe / Spain / Catalunya / Barcelona	Panthera leo	B.1.177	Europe / Spain	2021-11-04	2021-11-10	276	221	80.0725	1
EPI_ISL_1443175	2020-11-11	Europe / Spain / Catalunya / Barcelona	Panthera leo	B.1.177	Europe / Spain	2021-11-04	2021-11-10	276	221	80.0725	1
EPI_ISL_1443186	2020-11-11	Europe / Spain / Catalunya / Barcelona	Panthera leo	B.1.177	Europe / Spain	2021-11-04	2021-11-10	276	221	80.0725	1
EPI_ISL_3376849	2021-01-12	Europe / Sweden / Vastra Gotaland / Boras	Panthera tigris	B.1.177.21	Europe / Sweden	2021-01-06	2021-01-12	420	13	3.09524	7
EPI_ISL_3376985	2021-01-12	Europe / Sweden / Vastra Gotaland / Boras	Panthera leo	B.1.177.21	Europe / Sweden	2021-01-06	2021-01-12	420	13	3.09524	7
EPI_ISL_3376991	2021-01-12	Europe / Sweden / Vastra Gotaland / Boras	Panthera leo	B.1.177.21	Europe / Sweden	2021-01-06	2021-01-12	420	13	3.09524	7
EPI_ISL_18917581	2021-12-03	Europe / United Kingdom / England	Panthera tigris altaica	AY.4.2	Europe / United Kingdom / England	2021-11-27	2021-12-03	50389	7578	15.039	2
EPI_ISL_5886784	2021-10-13	North America / Puerto Rico	Panthera leo	AY.3	North America / Puerto Rico	2021-10-07	2021-10-13	25	11	44	1
EPI_ISL_5886785	2021-10-13	North America / Puerto Rico	Panthera leo	AY.3	North America / Puerto Rico	2021-10-07	2021-10-13	25	11	44	1
EPI_ISL_5867584	2021-09-14	North America / USA / Alabama	Panthera leo	AY.25.1	North America / USA / Alabama	2021-09-08	2021-09-14	821	26	3.16687	11
EPI_ISL_5867585	2021-09-19	North America / USA / Alabama	Panthera leo	AY.25.1	North America / USA / Alabama	2021-09-13	2021-09-19	615	17	2.76423	10
EPI_ISL_5850336	2021-08-01	North America / USA / California	Panthera tigris sondaica	AY.103	North America / USA / California	2021-07-26	2021-08-01	17873	3728	20.8583	2
EPI_ISL_3374076	2021-08-01	North America / USA / California	Panthera tigris	AY.103	North America / USA / California	2021-07-26	2021-08-01	17873	3728	20.8583	2
EPI_ISL_6257968	2021-10-21	North America / USA / California	Panthera tigris	AY.44	North America / USA / California	2021-10-15	2021-10-21	7796	1715	21.9985	2
EPI_ISL_6261446	2021-10-25	North America / USA / California	Panthera tigris	AY.44	North America / USA / California	2021-10-19	2021-10-25	8575	1810	21.1079	2
EPI_ISL_6261447	2021-10-27	North America / USA / California	Panthera tigris tigris	AY.44	North America / USA / California	2021-10-21	2021-10-27	9259	1944	20.9958	2
EPI_ISL_6261448	2021-10-27	North America / USA / California	Panthera tigris tigris	AY.44	North America / USA / California	2021-10-21	2021-10-27	9259	1944	20.9958	2
EPI_ISL_6257965	2021-10-27	North America / USA / California	Panthera tigris	AY.44	North America / USA / California	2021-10-21	2021-10-27	9259	1944	20.9958	2
EPI_ISL_6257966	2021-10-27	North America / USA / California	Panthera tigris	AY.44	North America / USA / California	2021-10-21	2021-10-27	9259	1944	20.9958	2
EPI_ISL_6088015	2021-10-14	North America / USA / Colorado	Panthera leo	AY.20	North America / USA / Colorado	10/821	2021-10-14	4307	28	0.650104	17
EPI_ISL_6088016	2021-10-14	North America / USA / Colorado	Panthera leo	AY.20	North America / USA / Colorado	10/821	2021-10-14	4307	28	0.650104	17
EPI_ISL_6088018	2021-10-14	North America / USA / Colorado	Panthera leo	AY.20	North America / USA / Colorado	10/821	2021-10-14	4307	28	0.650104	17
EPI_ISL_6088025	2021-10-14	North America / USA / Colorado	Panthera leo	AY.20	North America / USA / Colorado	10/821	2021-10-14	4307	28	0.650104	17
EPI_ISL_6088026	2021-10-14	North America / USA / Colorado	Panthera leo	AY.20	North America / USA / Colorado	10/821	2021-10-14	4307	28	0.650104	17
EPI_ISL_6088034	2021-10-14	North America / USA / Colorado	Panthera leo	AY.20	North America / USA / Colorado	10/821	2021-10-14	4307	28	0.650104	17
EPI_ISL_6088040	2021-10-14	North America / USA / Colorado	Panthera leo	AY.20	North America / USA / Colorado	10/821	2021-10-14	4307	28	0.650104	17
EPI_ISL_6088041	2021-10-14	North America / USA / Colorado	Panthera leo	AY.20	North America / USA / Colorado	10/821	2021-10-14	4307	28	0.650104	17
EPI_ISL_6088044	2021-10-14	North America / USA / Colorado	Panthera leo	AY.20	North America / USA / Colorado	10/821	2021-10-14	4307	28	0.650104	17
EPI_ISL_6088046	2021-10-14	North America / USA / Colorado	Panthera leo	AY.20	North America / USA / Colorado	10/821	2021-10-14	4307	28	0.650104	17
EPI_ISL_6088051	2021-10-14	North America / USA / Colorado	Panthera leo	AY.20	North America / USA / Colorado	10/821	2021-10-14	4307	28	0.650104	17
EPI_ISL_5850335	2021-08-19	North America / USA / Florida	Panthera tigris	AY.44	North America / USA / Florida	2021-08-13	2021-08-19	2997	297	9.90991	4
EPI_ISL_5867588	2021-09-17	North America / USA / Florida	Panthera tigris	AY.47	North America / USA / Florida	2021-09-11	2021-09-17	2782	260	9.34579	4
EPI_ISL_5867592	2021-09-17	North America / USA / Florida	Panthera tigris	AY.47	North America / USA / Florida	2021-09-11	2021-09-17	2782	260	9.34579	4
EPI_ISL_10656098	2022-01-02	North America / USA / Florida	Panthera tigris	AY.3	North America / USA / Florida	2021-12-27	2022-01-03	4144	9	0.217181	12
EPI_ISL_10656099	2022-01-03	North America / USA / Florida	Panthera tigris	AY.3	North America / USA / Florida	2021-12-27	2022-01-03	4144	9	0.217181	12
EPI_ISL_5937176	2021-10-04	North America / USA / Hawaii	Panthera leo	AY.25	North America / USA / Hawaii	2021-09-28	2021-10-04	276	34	12.3188	3
EPI_ISL_5937177	2021-10-11	North America / USA / Hawaii	Panthera leo	AY.25	North America / USA / Hawaii	2021-10-05	2021-10-11	256	25	9.76562	3
EPI_ISL_5867590	2021-09-24	North America / USA / Illinois	Panthera tigris tigris	AY.44	North America / USA / Illinois	2021-09-18	2021-09-24	1243	203	16.3315	2
EPI_ISL_5899818	2021-09-28	North America / USA / Illinois	Panthera leo	AY.44	North America / USA / Illinois	2021-09-23	2021-09-28	1076	171	15.8922	3
EPI_ISL_2928450	2021-02-02	North America / USA / Indiana	Panthera tigris sondaica	B.1.2	North America / USA / Indiana	2021-01-27	2021-02-02	196	131	66.8367	1
EPI_ISL_5937175	2021-10-10	North America / USA / Indiana	Panthera leo	AY.39	North America / USA / Indiana	2021-10-04	2021-10-10	1414	263	18.5997	2
EPI_ISL_9046670	2021-12-18	North America / USA / Indiana	Panthera leo	AY.103	North America / USA / Louisiana	2021-12-12	2021-12-18	844	162	19.1943	1
EPI_ISL_9046672	2021-12-30	North America / USA / Louisiana	Panthera leo	AY.100	North America / USA / Louisiana	2021-12-24	2021-12-30	1378	2	0.145138	9
EPI_ISL_9046673	2021-12-30	North America / USA / Louisiana	Panthera leo	AY.100	North America / USA / Louisiana	2021-12-24	2021-12-30	1378	2	0.145138	9
EPI_ISL_8145731	2021-12-03	North America / USA / Michigan	Panthera tigris	AY.25.1	North America / USA / Michigan	2021-11-27	2021-12-03	1621	84	5.18199	6
EPI_ISL_2928448	2021-01-10	North America / USA / Minnesota	Panthera tigris	B.1.369	North America / USA / Minnesota	2021-01-04	2021-01-10	387	2	0.516796	19
EPI_ISL_6639379	2021-11-04	North America / USA / Missouri	Panthera tigris	AY.44	North America / USA / Missouri	2021-10-29	2021-11-04	468	52	11.1111	3
EPI_ISL_6639383	2021-11-04	North America / USA / Missouri	Panthera leo	AY.44	North America / USA / Missouri	2021-10-29	2021-11-04	468	52	11.1111	3
EPI_ISL_5320770	2021-10-11	North America / USA / Nebraska	Panthera tigris	AY.3	North America / USA / Nebraska	2021-10-05	2021-10-11	443	90	20.316	2
EPI_ISL_5320786	2021-10-11	North America / USA / Nebraska	Panthera tigris	AY.3	North America / USA / Nebraska	2021-10-05	2021-10-11	443	90	20.316	2
EPI_ISL_6123998	2021-11-06	North America / USA / Nebraska	Panthera tigris	AY.44	North America / USA / Nebraska	2021-10-31	2021-11-07	644	60	9.31677	3
EPI_ISL_6123999	2021-11-07	North America / USA / Nebraska	Panthera tigris	AY.44	North America / USA / Nebraska	2021-10-31	2021-11-07	644	60	9.31677	3
EPI_ISL_6810903	2021-11-07	North America / USA / Nebraska	Panthera tigris	AY.44	North America / USA / Nebraska	2021-10-31	2021-11-07	644	60	9.31677	3
EPI_ISL_6810904	2021-11-07	North America / USA / Nebraska	Panthera tigris	AY.44	North America / USA / Nebraska	2021-10-31	2021-11-07	644	60	9.31677	3
EPI_ISL_420293	2020-04-02	North America / USA / New York	Panthera tigris jacksoni	B.1	North America / USA / New York	2020-03-27	2020-04-04	652	509	78.0675	1
EPI_ISL_566043	2020-04-02	North America / USA / New York	Panthera tigris jacksoni	B.1	North America / USA / New York	2020-03-27	2020-04-04	652	509	78.0675	1
EPI_ISL_566039	2020-04-04	North America / USA / New York	Panthera tigris jacksoni	B.1	North America / USA / New York	2020-03-27	2020-04-04	652	509	78.0675	1
EPI_ISL_566040	2020-04-04	North America / USA / New York	Panthera tigris jacksoni	B.1	North America / USA / New York	2020-03-27	2020-04-04	652	509	78.0675	1
EPI_ISL_566041	2020-04-04	North America / USA / New York	Panthera tigris jacksoni	B.1	North America / USA / New York	2020-03-27	2020-04-04	652	509	78.0675	1
EPI_ISL_566042	2020-04-04	North America / USA / New York	Panthera tigris jacksoni	B.1	North America / USA / New York	2020-03-27	2020-04-04	652	509	78.0675	1
EPI_ISL_566036	2020-04-04	North America / USA / New York	Panthera leo	B.33	North America / USA / New York	2020-03-27	2020-04-04	652	0	0	-
EPI_ISL_566037	2020-04-04	North America / USA / New York	Panthera leo	B.33	North America / USA / New York	2020-03-27	2020-04-04	652	0	0	-
EPI_ISL_566038	2020-04-04	North America / USA / New York	Panthera leo	B.33	North America / USA / New York	2020-03-27	2020-04-04	652	0	0	-
EPI_ISL_566044	2020-04-04	North America / USA / New York	Panthera leo	B.33	North America / USA / New York	2020-03-27	2020-04-04	652	0	0	-
EPI_ISL_7974433	2021-11	North America / USA / North Carolina	Panthera leo	AY.103	North America / USA / North Carolina	2021-11-01	2021-11-30	4808	1325	27.5582	1
EPI_ISL_7974434	2021-11	North America / USA / North Carolina	Panthera leo	AY.103	North America / USA / North Carolina	2021-11-01	2021-11-30	4808	1325	27.5582	1
EPI_ISL_7974435	2021-11	North America / USA / North Carolina	Panthera leo	AY.103	North America / USA / North Carolina	2021-11-01	2021-11-30	4808	1325	27.5582	1
EPI_ISL_5867587	2021-09-15	North America / USA / Ohio	Panthera tigris tigris	AY.119	North America / USA / Ohio	2015-09-09	2021-09-15	1813	92	5.07446	8
EPI_ISL_5899817	2021-09-28	North America / USA / Ohio	Panthera leo	AY.39	North America / USA / Ohio	2021-09-22	2021-09-28	1161	63	5.42636	6
EPI_ISL_8215761	2021-12-13	North America / USA / Ohio	Panthera tigris	AY.39	North America / USA / Ohio	2021-12-07	2021-12-13	1212	72	5.94059	8
EPI_ISL_2928452	2021-04-04	North America / USA / Pennsylvania	Panthera leo	B.1.1.7	North America / USA / Pennsylvania	2021-03-29	2021-04-04	1991	1142	57.3581	1
EPI_ISL_8145733	2021-12-07	North America / USA / Pennsylvania	Panthera tigris	AY.25.1	North America / USA / Pennsylvania	2021-12-01	2021-12-07	1465	102	6.96246	5
EPI_ISL_5899822	2021-09-30	North America / USA / South Dakota	Panthera tigris tigris	AY.3	North America / USA / South Dakota	2021-09-24	2021-09-30	131	18	13.7405	3
EPI_ISL_2928444	2020-10-19	North America / USA / Tennessee	Panthera tigris jacksoni	B.1.2	North America / USA / Tennessee	2020-10-13	2020-10-19	51	14	27.451	1
EPI_ISL_2928445	2020-10-19	North America / USA / Tennessee	Panthera tigris jacksoni	B.1.2	North America / USA / Tennessee	2020-10-13	2020-10-19	51	14	27.451	1
EPI_ISL_2928446	2020-10-27	North America / USA / Tennessee	Panthera tigris jacksoni	B.1.2	North America / USA / Tennessee	2021-10-21	2021-10-27	36	14	38.8889	1
EPI_ISL_2928449	2021-01-16	North America / USA / Texas	Panthera tigris jacksoni	B.1.234	North America / USA / Texas	2021-01-10	2021-01-16	1931	110	5.69653	3
EPI_ISL_2928451	2021-02-03	North America / USA / Texas	Panthera leo	B.1.234	North America / USA / Texas	2021-01-28	2021-02-03	1108	0	0	-
EPI_ISL_10656100	2022-01-14	North America / USA / Texas	Panthera leo	B.1.617.2	North America / USA / Texas	2022-01-08	2022-01-14	6573	0	0	-
EPI_ISL_6088056	2021-10-20	North America / USA / Utah	Panthera leo	AY.44	North America / USA / Utah	2021-10-15	2021-10-21	1099	376	34.2129	1
EPI_ISL_6088063	2021-10-20	North America / USA / Utah	Panthera leo	AY.44	North America / USA / Utah	2021-10-15	2021-10-21	1099	376	34.2129	1
EPI_ISL_6088070	2021-10-20	North America / USA / Utah	Panthera leo	AY.44	North America / USA / Utah	2021-10-15	2021-10-21	1099	376	34.2129	1
EPI_ISL_6088078	2021-10-20	North America / USA / Utah	Panthera leo	AY.44	North America / USA / Utah	2021-10-15	2021-10-21	1099	376	34.2129	1
EPI_ISL_9046671	2021-11-03	North America / USA / Utah	Panthera leo	AY.44	North America / USA / Utah	2021-10-28	2021-11-03	1007	307	30.4866	1
EPI_ISL_17535820	2021-04-09	North America / USA / Virginia	Panthera tigris	B.1.1.7	North America / USA / Virginia	2021-04-03	2021-04-09	331	226	68.2779	1
EPI_ISL_17535821	2021-04-09	North America / USA / Virginia	Panthera tigris	B.1.1.7	North America / USA / Virginia	2021-04-03	2021-04-09	331	226	68.2779	1
EPI_ISL_2928453	2021-04-09	North America / USA / Virginia	Panthera tigris jacksoni	B.1.1.7	North America / USA / Virginia	2021-04-03	2021-04-09	331	226	68.2779	1
EPI_ISL_2928454	2021-04-09	North America / USA / Virginia	Panthera tigris jacksoni	B.1.1.7	North America / USA / Virginia	2021-04-03	2021-04-09	331	226	68.2779	1
EPI_ISL_17535822	2021-04-13	North America / USA / Virginia	Panthera tigris	B.1.1.7	North America / USA / Virginia	2021-04-07	2021-04-13	416	312	75	1
EPI_ISL_14505769	2021-10-19	South America / Colombia / Atlantico	Panthera leo	AY.125	South America / Colombia	2021-10-13	2021-10-19	238	26	10.9244	2
